# Single-cell profiling of environmental enteropathy reveals signatures of epithelial remodeling and immune activation in severe disease

**DOI:** 10.1101/2021.04.11.439202

**Authors:** Conner Kummerlowe, Thomas Wallach, Simutanyi Mwakamui, Travis K. Hughes, Nolawit Mulugeta, Victor Mudenda, Ellen Besa, Kanekwa Zyambo, Ira Fleming, Marko Vukovic, Ben A. Doran, Toby P. Aicher, Marc H. Wadsworth, Juliet Tongue Bramante, Amiko M. Uchida, Rabiah Fardoos, Osaretin E. Asowata, Nicholas Herbert, Henrik N. Kløverpris, John J. Garber, Jose Ordovas-Montanes, Zev Gartner, Alex K. Shalek, Paul Kelly

## Abstract

Environmental enteropathy (EE) is a subclinical condition of the small intestine that is highly prevalent in low- and middle-income countries. It is thought to be a key contributing factor to childhood malnutrition, growth-stunting, and diminished oral vaccine responses. While EE has been shown to be the by-product of recurrent enteric infection, its full pathophysiology remains unclear. Here, we mapped the cellular and molecular correlates of EE severity by performing high-throughput single-cell RNA-sequencing on 33 small intestinal biopsies from 11 adults with EE from Lusaka, Zambia (8 HIV-negative, 3 HIV-positive), 6 adults without EE in Boston, USA, and 2 adults from Durban, South Africa, which we complemented with published data from 3 additional South African adults from the same clinical site. By using these data to reanalyze previously-defined bulk-transcriptomic signatures of reduced villus height and decreased plasma LPS levels in EE, we found that these signatures may be driven by an increased abundance of surface mucosal cells – a gastric-like subset previously implicated in epithelial repair in the gastrointestinal tract. In addition, we identified several cell subsets whose fractional abundances associate with histologically determined EE severity, small intestinal region, and HIV infection. Furthermore, by comparing distal duodenal EE samples with those from three control cohorts, we identified dysregulated WNT and MAPK signaling in the EE epithelium and a T cell subset highly expressing a transcriptional signature of tissue-resident memory cells but with increased pro-inflammatory cytokine expression in the EE cohort. Altogether, our work illuminates epithelial and immune correlates of EE and provides new molecular targets for intervention.

**One Sentence Summary:** Using single-cell RNA-sequencing, we characterize the pathophysiology of environmental enteropathy (EE) – a highly prevalent condition of the small intestine that is thought to be a primary cause of global growth-stunting cases and a key contributing factor to childhood malnutrition and diminished oral vaccine responses – to derive insights into the epithelial and immune correlates of disease severity, suggesting new therapeutic targets for future investigation.
