## Supplementary material for "Single-cell profiling of environmental enteropathy reveals signatures of epithelial remodeling and immune activation in severe disease": Table S2

### Sheet: Sheet1
Supplementary Table 2: Patient cohort, intestinal region, and HIV infection status of participants studied
Sample ID	Patient Cohort	Intestinal Region	HIV Status
EE_1B	EE	Duodenal bulb	Negative
EE_1D	EE	Distal duodenum	Negative
EE_2B	EE	Duodenal bulb	Negative
EE_2D	EE	Distal duodenum	Negative
EE_3B	EE	Duodenal bulb	Negative
EE_3D	EE	Distal duodenum	Negative
EE_4B	EE	Duodenal bulb	Negative
EE_4D	EE	Distal duodenum	Negative
EE_5B	EE	Duodenal bulb	Negative
EE_5D	EE	Distal duodenum	Negative
EE_6B	EE	Duodenal bulb	Negative
EE_6D	EE	Distal duodenum	Negative
EE_6J	EE	Jejunum	Negative
EE_7B	EE	Duodenal bulb	Negative
EE_7D	EE	Distal duodenum	Negative
EE_7J	EE	Jejunum	Negative
EE_8B	EE	Duodenal bulb	Negative
EE_8D	EE	Distal duodenum	Negative
EE_8J	EE	Jejunum	Negative
EE_HIV_1B	EE	Duodenal bulb	Positive
EE_HIV_1D	EE	Distal duodenum	Positive
EE_HIV_1J	EE	Jejunum	Positive
EE_HIV_2B	EE	Duodenal bulb	Positive
EE_HIV_2D	EE	Distal duodenum	Positive
EE_HIV_3B	EE	Duodenal bulb	Positive
EE_HIV_3D	EE	Distal duodenum	Positive
EE_HIV_3J	EE	Jejunum	Positive
EoE_1D	EoE	Distal duodenum	No data
EoE_2D	EoE	Distal duodenum	No data
EoE_3D	EoE	Distal duodenum	No data
Resection_1D	Resection	Distal duodenum	No data
Resection_2D	Resection	Distal duodenum	No data
Resection_3D	Resection	Distal duodenum	No data
South_Africa_1D	South Africa	Distal duodenum	Negative
South_Africa_2D	South Africa	Distal duodenum	Negative
South_Africa_3D	South Africa	Distal duodenum	Negative
South_Africa_4D	South Africa	Distal duodenum	Negative
South_Africa_5D	South Africa	Distal duodenum	Negative
