## Supplementary material for "Single-cell profiling of environmental enteropathy reveals signatures of epithelial remodeling and immune activation in severe disease": Table S3

### Sheet: Sheet1
Supplementary Table 3: Villus morphometry for distal duodenal samples
Patient ID	Mean villus height (mm)	Mean cryypt depth (mm)	Epithelial surface area mean (mm)	mm mean	Villus height crypt depth ratio	sa.per.mm
EE_1B	242	192.4	727	211.6	1.2578	3.43573
EE_2B	278.889	186.778	606.556	127.778	1.49316	4.74695
EE_3B	160	132	437	195	1.21212	2.24103
EE_4B	273.714	217.143	709.571	188.714	1.26052	3.76003
EE_5B	237.333	237.167	607.167	116.833	1.0007	5.19688
EE_6B	226.538	106.462	664.308	122.769	2.12788	5.41104
EE_7B	257.25	108.125	701.125	157.625	2.37919	4.44806
EE_8B	268.375	171.5	637.5	110.625	1.56487	5.76271
EE_HIV_1B	255	206	413	NA	1.23786	NA
EE_HIV_2B	292	199	613	222	1.46734	2.76126
EE_HIV_3B	198	310	526.143	172	0.63871	3.05897
