## Supplementary material for "Single-cell profiling of environmental enteropathy reveals signatures of epithelial remodeling and immune activation in severe disease": Table S8

### Sheet: EE vs U.S. & SA cohorts
Supplementary Information Table 8: PROGENY pathway activation scores differentially regualted in epithelial cells from HIV- EE distal duodenal samples relative to samaples from U.S & South African (SA) cohorts
Pathways displayed 1) Significant up/downregulation in EE when compared to all outgroup cohorts and 2) same direction of regulation when EE was compared to each cohort individually
	cell_type	Pathway	cohensD	pvalue
1	Stem OLFM4 LGR5	Androgen	0.509839	1
2	Stem OLFM4 LGR5	EGFR	-1.11569	1
3	Stem OLFM4 LGR5	Estrogen	-0.483309	1
4	Stem OLFM4 LGR5	Hypoxia	0.21746	1
5	Stem OLFM4 LGR5	JAK-STAT	0.282003	1
6	Stem OLFM4 LGR5	MAPK	-0.215939	1
7	Stem OLFM4 LGR5	NFkB	0.342816	1
8	Stem OLFM4 LGR5	p53	0.194311	1
9	Stem OLFM4 LGR5	PI3K	-0.70976	1
10	Stem OLFM4 LGR5	TGFb	0.730952	1
11	Stem OLFM4 LGR5	TNFa	0.308129	1
12	Stem OLFM4 LGR5	Trail	-0.511986	1
13	Stem OLFM4 LGR5	VEGF	0.34058	1
14	Stem OLFM4 LGR5	WNT	0.291769	1.29707e-14
15	Stem OLFM4	Androgen	-0.0539874	1
16	Stem OLFM4	EGFR	-0.424461	1
17	Stem OLFM4	Estrogen	0.063558	1
18	Stem OLFM4	Hypoxia	-0.257333	0.0427878
19	Stem OLFM4	JAK-STAT	0.0999516	1
20	Stem OLFM4	MAPK	-0.918388	1.25931e-18
21	Stem OLFM4	NFkB	-0.325341	1
22	Stem OLFM4	p53	0.220624	1
23	Stem OLFM4	PI3K	-0.148639	1
24	Stem OLFM4	TGFb	-0.286044	1
25	Stem OLFM4	TNFa	-0.204307	1
26	Stem OLFM4	Trail	0.170759	1
27	Stem OLFM4	VEGF	0.115177	1
28	Stem OLFM4	WNT	0.271209	0.0049438
29	Stem cycling	Androgen	-0.175646	1
30	Stem cycling	EGFR	-0.674976	1.63391e-11
31	Stem cycling	Estrogen	0.100223	1
32	Stem cycling	Hypoxia	-0.285337	1
33	Stem cycling	JAK-STAT	-0.0896606	1
34	Stem cycling	MAPK	-0.238732	0.034078
35	Stem cycling	NFkB	-0.116777	1
36	Stem cycling	p53	0.252282	1
37	Stem cycling	PI3K	-0.107805	1
38	Stem cycling	TGFb	-0.142389	1
39	Stem cycling	TNFa	-0.147079	1
40	Stem cycling	Trail	0.168818	1
41	Stem cycling	VEGF	0.371381	0.00472053
42	Stem cycling	WNT	0.336565	0.00396164
43	Ent SI	Androgen	0.370739	1
44	Ent SI	EGFR	-0.826559	1
45	Ent SI	Estrogen	-0.232136	1
46	Ent SI	Hypoxia	0.00345156	1
47	Ent SI	JAK-STAT	0.236013	1
48	Ent SI	MAPK	-0.232405	1
49	Ent SI	NFkB	0.116998	1
50	Ent SI	p53	0.245305	1
51	Ent SI	PI3K	-0.728121	1
52	Ent SI	TGFb	0.406511	1
53	Ent SI	TNFa	0.07537	1
54	Ent SI	Trail	-0.795668	1
55	Ent SI	VEGF	0.137687	1
56	Ent SI	WNT	-0.0356149	1
57	Ent APOA ALPI	Androgen	-0.0898284	1
58	Ent APOA ALPI	EGFR	-0.374951	1
59	Ent APOA ALPI	Estrogen	0.010294	1
60	Ent APOA ALPI	Hypoxia	-0.286071	1
61	Ent APOA ALPI	JAK-STAT	0.191328	1
62	Ent APOA ALPI	MAPK	-0.181144	2.54805e-11
63	Ent APOA ALPI	NFkB	-0.0128181	1
64	Ent APOA ALPI	p53	-0.116359	1
65	Ent APOA ALPI	PI3K	-0.245074	1
66	Ent APOA ALPI	TGFb	-0.00171247	1
67	Ent APOA ALPI	TNFa	-0.129112	1
68	Ent APOA ALPI	Trail	-0.227802	1
69	Ent APOA ALPI	VEGF	0.383377	1.88046e-08
70	Ent APOA ALPI	WNT	0.238058	1
71	BEST4	Androgen	-0.394381	1
72	BEST4	EGFR	-0.477528	0.00419489
73	BEST4	Estrogen	0.197674	1
74	BEST4	Hypoxia	-0.36326	1
75	BEST4	JAK-STAT	0.0711589	1
76	BEST4	MAPK	-0.461283	0.00499643
77	BEST4	NFkB	-0.239039	1
78	BEST4	p53	-0.307938	1
79	BEST4	PI3K	0.288586	1
80	BEST4	TGFb	-0.35291	1
81	BEST4	TNFa	-0.245149	1
82	BEST4	Trail	-0.333793	1
83	BEST4	VEGF	0.491716	1
84	BEST4	WNT	0.35201	1
85	Secretory precursor	Androgen	0.655278	1
86	Secretory precursor	EGFR	-0.501954	1
87	Secretory precursor	Estrogen	0.186954	1
88	Secretory precursor	Hypoxia	-0.081406	1
89	Secretory precursor	JAK-STAT	0.0714974	1
90	Secretory precursor	MAPK	0.152693	1
91	Secretory precursor	NFkB	-0.130009	1
92	Secretory precursor	p53	-0.423634	1
93	Secretory precursor	PI3K	-0.672276	1
94	Secretory precursor	TGFb	0.210715	1
95	Secretory precursor	TNFa	-0.094406	1
96	Secretory precursor	Trail	-0.904826	1.25268e-06
97	Secretory precursor	VEGF	0.432725	0.00057927
98	Secretory precursor	WNT	0.451878	1
99	Goblet	Androgen	-0.0777076	1
100	Goblet	EGFR	0.145262	1
101	Goblet	Estrogen	0.466861	1
102	Goblet	Hypoxia	-0.499853	1
103	Goblet	JAK-STAT	-0.484846	1
104	Goblet	MAPK	0.109496	1
105	Goblet	NFkB	-0.558459	1
106	Goblet	p53	-0.427989	1
107	Goblet	PI3K	0.247979	1
108	Goblet	TGFb	-0.429726	1
109	Goblet	TNFa	-0.530915	1
110	Goblet	Trail	-0.576231	0.000561063
111	Goblet	VEGF	0.434043	1
112	Goblet	WNT	0.646405	0.000561063
113	EEC	Androgen	-0.147465	1
114	EEC	EGFR	-0.325675	1
115	EEC	Estrogen	-0.212268	1
116	EEC	Hypoxia	-0.305109	1
117	EEC	JAK-STAT	-0.321605	1
118	EEC	MAPK	-0.380173	2.87632e-05
119	EEC	NFkB	-0.338501	1
120	EEC	p53	-0.411189	1
121	EEC	PI3K	-0.0423409	1
122	EEC	TGFb	-0.337729	1
123	EEC	TNFa	-0.367458	1
124	EEC	Trail	-0.0390412	1
125	EEC	VEGF	0.353648	2.87632e-05
126	EEC	WNT	0.226755	1
127	Paneth	Androgen	0.976239	0.00314751
128	Paneth	EGFR	-0.651344	1
129	Paneth	Estrogen	0.392378	1
130	Paneth	Hypoxia	0.403862	1
131	Paneth	JAK-STAT	1.15833	0.000995589
132	Paneth	MAPK	-0.116927	1
133	Paneth	NFkB	0.307408	1
134	Paneth	p53	0.362208	1
135	Paneth	PI3K	-0.380379	1
136	Paneth	TGFb	0.635037	1
137	Paneth	TNFa	0.495635	0.0267
138	Paneth	Trail	-0.982929	0.0116912
139	Paneth	VEGF	-0.0163114	1
140	Paneth	WNT	-0.14266	1
141	Tuft	Androgen	0.725511	0.000206619
142	Tuft	EGFR	-0.837653	6.0902e-05
143	Tuft	Estrogen	-0.832815	6.0902e-05
144	Tuft	Hypoxia	0.614628	1
145	Tuft	JAK-STAT	0.806292	1.08556e-05
146	Tuft	MAPK	-0.290813	1
147	Tuft	NFkB	0.888059	2.86159e-05
148	Tuft	p53	0.435369	1
149	Tuft	PI3K	-0.938989	1.08556e-05
150	Tuft	TGFb	0.422725	1
151	Tuft	TNFa	0.6419	1
152	Tuft	Trail	-0.368458	1
153	Tuft	VEGF	0.730062	0.000569343
154	Tuft	WNT	-0.220234	1

### Sheet: EE vs U.S. cohots
Supplementary Information Table 8: PROGENY pathway activation scores differentially regualted in epithelial cells from HIV- EE distal duodenal samples relative to samaples from U.S cohorts
Pathways displayed 1) Significant up/downregulation in EE when compared to both cohorts and 2) same direction of regulation when EE was compared to each U.S. cohort individually
cell_type	Pathway	cohensD	p_val_adj
Stem OLFM4 LGR5	EGFR	-0.629878	2.26963e-05
Stem OLFM4 LGR5	Estrogen	-0.324796	0.0304879
Stem OLFM4 LGR5	MAPK	-0.677966	4.04346e-06
Stem OLFM4 LGR5	PI3K	-0.550628	0.000163926
Stem OLFM4 LGR5	WNT	0.380947	0.0185776
Stem OLFM4	EGFR	-0.703768	5.884e-09
Stem OLFM4	Hypoxia	-0.273722	0.0392515
Stem OLFM4	JAK-STAT	0.6421	9.04248e-08
Stem OLFM4	MAPK	-1.28507	5.30986e-20
Stem OLFM4	NFkB	-0.737217	4.29227e-09
Stem OLFM4	p53	0.637521	3.95062e-07
Stem OLFM4	PI3K	-0.287856	0.0151007
Stem OLFM4	TGFb	-0.789118	5.57861e-10
Stem OLFM4	TNFa	-0.283027	0.0258154
Stem OLFM4	WNT	0.259849	0.0392515
Stem cycling	JAK-STAT	0.707772	2.34298e-09
Stem cycling	MAPK	-0.318371	0.0320082
Stem cycling	PI3K	-0.39057	0.00486481
Stem cycling	TNFa	0.311124	0.0139414
Ent SI	EGFR	-0.261933	1.00625e-05
Ent SI	JAK-STAT	0.562791	3.67742e-17
Ent SI	MAPK	-0.504184	5.17869e-14
Ent SI	p53	0.413057	1.27469e-10
Ent SI	PI3K	-0.270888	6.51011e-05
Ent APOA ALPI	Estrogen	-0.45649	2.39768e-12
Ent APOA ALPI	JAK-STAT	1.12134	3.43936e-69
Ent APOA ALPI	MAPK	-0.482894	3.35425e-12
Ent APOA ALPI	NFkB	0.747354	3.90465e-38
Ent APOA ALPI	p53	0.733727	2.98635e-27
Ent APOA ALPI	PI3K	-0.535256	2.54967e-17
Ent APOA ALPI	TGFb	0.482098	1.46441e-13
Ent APOA ALPI	TNFa	0.823605	2.30859e-41
Ent APOA ALPI	Trail	0.266957	3.66774e-05
BEST4	EGFR	-0.679693	0.00565866
BEST4	JAK-STAT	1.04069	6.92608e-05
BEST4	MAPK	-0.703301	0.00652768
Secretory precursor	Androgen	0.542975	0.0147808
Secretory precursor	JAK-STAT	0.496068	0.0181331
Secretory precursor	PI3K	-0.651421	0.0147808
Secretory precursor	Trail	-0.46889	0.0472758
Secretory precursor	VEGF	0.481497	0.0400011
Goblet	Trail	-0.471434	0.0284071
Goblet	WNT	0.525328	0.0129988
EEC	EGFR	-0.658194	0.000530591
EEC	Estrogen	-0.512429	0.00965394
EEC	JAK-STAT	0.473449	0.0299266
EEC	MAPK	-0.788119	0.00016763
EEC	PI3K	-0.67788	0.000530591
Paneth	Androgen	0.848573	0.0343792
Paneth	Estrogen	0.701881	0.0343792
Paneth	JAK-STAT	1.00378	0.0156338
Paneth	Trail	-0.913225	0.0343792
Tuft	Androgen	0.881928	0.000217737
Tuft	EGFR	-0.848469	0.000217737
Tuft	Estrogen	-0.849619	0.000121667
Tuft	Hypoxia	0.601119	0.00394289
Tuft	JAK-STAT	1.22178	7.05129e-07
Tuft	NFkB	0.966178	4.72888e-05
Tuft	p53	0.670499	0.00123121
Tuft	PI3K	-1.09521	6.79015e-06
Tuft	TGFb	0.659916	0.00204305
Tuft	TNFa	1.04622	1.30227e-05
Tuft	VEGF	0.722502	0.0019858
