## Supplementary material for "Single-cell profiling of environmental enteropathy reveals signatures of epithelial remodeling and immune activation in severe disease": Table S5

### Sheet: Sheet1
Supplementary Table 5: Histological severity scores for EE biopsies with matched histology
Patient ID	Acute LP Inflammation	Chronic LP Inflammation	Increased IEL Infiltration	Shortened Villus Architecture	Intramucosal Brunner's Glands	Decreased Goblet Density	Decreased Paneth Density	Increased Enterocyte Injury	Increased Epithelial Detachment	Increased Lymphoid Aggregates	Total Histological Score	Comment
EE_1B	0	0	0	1	1	2	2	1	0	0	7	Superficial bx few glands
EE_1D	0	1	0	1	1	2	1	2	1	0	9
EE_3B	0	2	0	2	0	0	0	0	0	0	4	Orientation not optimal
EE_4D	0	1	0	0	0	0	1	0	0	0	2
EE_6B	0	0	0	0	0	0	1	0	0	0	1	V. thin Bx orientation no optimal
EE_6J	0	1	0	0	0	0	1	0	0	0	2	Superficial Bx
EE_7J	0	2	0	0	0	0	1	0	0	0	3	V. superficial Bx
EE_8B	0	1	0	1	0	2	1	1	1	0	7
EE_8D	0	1	0	1	0	2	2	2	1	0	9	Mucosal strip difficult to evaluate parameters
EE_8J	0	2	0	1	0	2	1	1	2	1	10
EE_HIV_1B	0	0	0	1	0	1	1	1	1	0	5
EE_HIV_1D	3	0	0	0	0	2	1	1	1	0	8	focal changes
EE_HIV_1J	2	1	0	2	0	2	1	1	0	0	9	v.superficial Bx mostly villi
EE_HIV_2B	0	3	1	2	2	2	2	2	1	0	15	Superficial Bx
EE_HIV_3B	0	2	0	2	2	2	2	1	2	0	13
EE_HIV_3D	0	2	1	2	2	2	2	2	1	0	14
