## Supplementary material for "Single-cell profiling of environmental enteropathy reveals signatures of epithelial remodeling and immune activation in severe disease": Table S1

### Sheet: Table S1
Supplementary Table 1: Clinical characteristics of donors of intestinal biopsy samples
Patient Cohort	EE	EoE	Resection	South Africa
n	11	3	3	5
Clinical profile	Residents of Misisi, a disadvantaged community in urban Lusaka, with no current health problems	One participant screened for EoE who did not have EoE. One particpant with activate EoE. One participant with mildly active EoE.	All participants had the Whipple procedure for pancreatic cancer. 1 participant with a pancreatic mass. 1 patient with a carcinoma head of pancreas. 1 participant with a intraductal papillary mucinous neoplasm of the pancreas and a history of pancreatitis.	Participants were recruited into this study ater presenting to the GI surgical unit of Inkosi Albert Luthuli Central Hosptial. Two participants diagnosed with dysphagia, one with reflux, one with gastrointestinal bleeding, and one with obstructive jaundice.
Sex (M:F)	6:5	2:1	1:2	0:5
Age (median, IQR)	50 (37,57)	55 (25, 62)	63 (50,66)	44 (40,52)
HIV status	8 seropositive, 3 seronegative	No data (Presumed seronegative)	No data (Presumed seronegative)	5 seronegative
BMI (median, IQR)	26 (20, 28)	No data	No data	No data
